# A High-Quality Acetylation Dataset Reveals Modest Data Requirements for Transfer Learning to Identify Little Studied Post-Translational Modifications

**DOI:** 10.64898/2026.06.25.733353

**Authors:** Yannick Luplow, Shengbo Wang, Andrew R. Jones, Juan Antonio Vizcaíno, Christoph N. Schlaffner, Bernhard Y. Renard

## Abstract

Dysregulation of post-translational modifications (PTMs) is associated with severe pathologies, including cancers and Alzheimer’s disease. Despite their biological importance, identifying modified peptides remains challenging due to the immense combinatorial search space. While searches benefit from prior knowledge of a peptide’s modification status, the data scarcity for most PTMs hinders the development of accurate deep learning classifiers like AHLF (ad hoc learning of peptide fragmentation). Here, we overcome this data bottleneck for acetylation and ubiquitination. We harmonised a dataset with about 500,000 high quality acetylated peptide-spectrum matches (PSMs) from nine publicly available acetylation-enriched datasets. We fine-tuned AHLF with the acetylation and a 2-million spectra strong ubiquitination dataset separately and assessed the minimum data requirement for training by iteratively downsampling. Training separate models on SILAC and label-free subsets also assessed the impact of data diversity. The resulting acetylation and ubiquitination models achieve an AUC of 0.87 and 0.90 respectively. Beyond 28,500 acetylated spectra, corresponding to roughly 0.3% of the original model’s training data, additional data just provides minor performance gains. Finally, we show that data diversity is beneficial for generalizability, while models trained on homogeneous data sources tend to overfit to their respective data type. All code, and model weights are available at https://gitlab.com/dacs-hpi/ahlf-ptmai.
