## Supplementary Table S1 for "A High-Quality Acetylation Dataset Reveals Modest Data Requirements for Transfer Learning to Identify Little Studied Post-Translational Modifications"

Dataset	Labeling	#unique ModProtein IDs	#unique Mod Peptides	#mod PSMs	Gold	Silver	Bronze
Acetyl	Label-free	6775	31359	662841	243968	145236	273637
Acetyl	SILAC	5519	27806	178024	107464	55982	14578
Acetyl	total	7629	67629	840865	351432	201218	288215
Ubiq	Label-free	10358	110405	1970932	1582534	279251	109147
Ubiq	SILAC	7377	40623	437830	374387	40876	22567
Ubiq	total	10730	122328	2408762	1956921	320127	131714
