## Supplementary Table S2 for "A High-Quality Acetylation Dataset Reveals Modest Data Requirements for Transfer Learning to Identify Little Studied Post-Translational Modifications"

Modification	Dataset	Portion	#PSMs	Sensitivity	Specificity	F1	Bacc	AUC	PrecisionAtRecall>=0.95:
Acetyl	1	1	478204	0.672	0.842	0.734	0.757	0.85	0.6427
Acetyl	1	1 / 2	239102	0.661	0.822	0.719	0.741	0.83	0.6034
Acetyl	1	1 / 4	119552	0.748	0.778	0.76	0.763	0.85	0.6382
Acetyl	1	1 / 8	59776	0.627	0.825	0.696	0.726	0.81	0.6009
Acetyl	1	1 / 16	29890	0.74	0.733	0.737	0.736	0.81	0.5921
Acetyl	1	1/32	14946	0.757	0.653	0.72	0.705	0.78	0.5727
Acetyl	1	1/64	7474	0.673	0.558	0.636	0.615	0.67	0.527
Acetyl	1	1/128	3738	0.741	0.531	0.67	0.636	0.7	0.5404
Acetyl	1	1/256	1870	0.535	0.699	0.583	0.617	0.67	0.522
Acetyl	1	1/512	936	0.686	0.541	0.64	0.614	0.67	0.5263
Acetyl	2	1	476740	0.691	0.861	0.755	0.776	0.87	0.6618
Acetyl	2	1 / 2	238372	0.715	0.834	0.76	0.775	0.86	0.6473
Acetyl	2	1 / 4	119186	0.763	0.787	0.772	0.775	0.86	0.6411
Acetyl	2	1 / 8	59594	0.767	0.738	0.756	0.753	0.83	0.62
Acetyl	2	1 / 16	29798	0.766	0.724	0.75	0.745	0.82	0.6113
Acetyl	2	1/32	14900	0.797	0.581	0.719	0.689	0.77	0.5691
Acetyl	2	1/64	7452	0.774	0.439	0.663	0.607	0.69	0.53
Acetyl	2	1/128	3726	0.439	0.808	0.539	0.624	0.68	0.5261
Acetyl	2	1/256	1864	0.776	0.421	0.659	0.598	0.67	0.5217
Acetyl	2	1/512	934	0.518	0.681	0.564	0.599	0.65	0.5229
Acetyl	3	1	478486	0.787	0.763	0.778	0.775	0.85	0.6525
Acetyl	3	1 / 2	239244	0.786	0.736	0.767	0.761	0.84	0.6389
Acetyl	3	1 / 4	119624	0.751	0.782	0.763	0.766	0.85	0.6435
Acetyl	3	1 / 8	59814	0.716	0.783	0.741	0.75	0.83	0.6331
Acetyl	3	1 / 16	29908	0.801	0.662	0.749	0.731	0.81	0.616
Acetyl	3	1/32	14956	0.781	0.581	0.71	0.681	0.75	0.5657
Acetyl	3	1/64	7478	0.73	0.663	0.707	0.697	0.76	0.5695
Acetyl	3	1/128	3740	0.286	0.881	0.407	0.584	0.61	0.51
Acetyl	3	1/256	1872	0.384	0.831	0.495	0.608	0.67	0.5228
Acetyl	3	1/512	936	0.761	0.405	0.646	0.583	0.65	0.5146
Acetyl	4	1	478456	0.621	0.879	0.713	0.75	0.85	0.6378
Acetyl	4	1 / 2	239230	0.674	0.82	0.727	0.747	0.84	0.6258
Acetyl	4	1 / 4	119616	0.721	0.79	0.747	0.756	0.84	0.6314
Acetyl	4	1 / 8	59808	0.797	0.712	0.765	0.755	0.84	0.6278
Acetyl	4	1 / 16	29906	0.643	0.778	0.689	0.71	0.79	0.5752
Acetyl	4	1/32	14954	0.788	0.596	0.719	0.692	0.77	0.5739
Acetyl	4	1/64	7478	0.883	0.249	0.671	0.566	0.65	0.5218
Acetyl	4	1/128	3740	0.943	0.152	0.676	0.547	0.63	0.5245
Acetyl	4	1/256	1870	0.595	0.618	0.602	0.607	0.66	0.5222
Acetyl	4	1/512	936	0.614	0.591	0.607	0.602	0.63	0.5166
Acetyl	5	1	478468	0.682	0.837	0.739	0.759	0.85	0.6525
Acetyl	5	1 / 2	239236	0.693	0.822	0.741	0.757	0.85	0.6445
Acetyl	5	1 / 4	119620	0.707	0.784	0.735	0.745	0.83	0.6267
Acetyl	5	1 / 8	59812	0.825	0.691	0.773	0.758	0.84	0.6338
Acetyl	5	1 / 16	29908	0.747	0.714	0.735	0.731	0.8	0.6076
Acetyl	5	1/32	14956	0.623	0.7	0.648	0.661	0.72	0.5457
Acetyl	5	1/64	7480	0.562	0.637	0.584	0.6	0.65	0.524
Acetyl	5	1/128	3740	0.594	0.586	0.592	0.59	0.64	0.5222
Acetyl	5	1/256	1870	0.708	0.453	0.628	0.58	0.64	0.5139
Acetyl	5	1/512	936	0.694	0.524	0.64	0.609	0.66	0.5255
Ubiq	1	1	2316750	0.833	0.783	0.813	0.808	0.89	0.6898
Ubiq	1	1 / 2	1158376	0.796	0.791	0.794	0.794	0.88	0.6713
Ubiq	1	1 / 4	579190	0.807	0.747	0.784	0.777	0.86	0.6592
Ubiq	1	1 / 8	289596	0.774	0.758	0.768	0.766	0.85	0.6399
Ubiq	1	1 / 16	144800	0.789	0.696	0.754	0.743	0.83	0.6204
Ubiq	1	1/32	72402	0.811	0.563	0.722	0.687	0.77	0.5806
Ubiq	1	1/64	36202	0.703	0.681	0.695	0.692	0.77	0.5723
Ubiq	1	1/128	18102	0.58	0.645	0.6	0.613	0.66	0.5446
Ubiq	1	1/256	9052	0.499	0.693	0.553	0.596	0.64	0.5199
Ubiq	1	1/512	4526	0.679	0.474	0.616	0.577	0.6	0.5158
Ubiq	2	1	2316740	0.831	0.782	0.811	0.807	0.89	0.6869
Ubiq	2	1 / 2	1158370	0.806	0.791	0.8	0.798	0.88	0.6785
Ubiq	2	1 / 4	579186	0.784	0.755	0.773	0.769	0.85	0.6445
Ubiq	2	1 / 8	289594	0.798	0.735	0.773	0.766	0.85	0.6381
Ubiq	2	1 / 16	144798	0.699	0.772	0.726	0.736	0.82	0.6085
Ubiq	2	1/32	72400	0.737	0.709	0.727	0.723	0.79	0.5945
Ubiq	2	1/64	36202	0.783	0.478	0.679	0.63	0.69	0.5493
Ubiq	2	1/128	18102	0.673	0.564	0.639	0.619	0.67	0.5381
Ubiq	2	1/256	9052	0.568	0.613	0.581	0.59	0.63	0.5234
Ubiq	2	1/512	4526	0.606	0.538	0.586	0.572	0.6	0.5149
Ubiq	3	1	2316760	0.811	0.798	0.806	0.804	0.89	0.6868
Ubiq	3	1 / 2	1158382	0.843	0.746	0.804	0.795	0.88	0.6727
Ubiq	3	1 / 4	579192	0.769	0.788	0.776	0.778	0.86	0.6584
Ubiq	3	1 / 8	289598	0.753	0.772	0.76	0.762	0.85	0.6368
Ubiq	3	1 / 16	144800	0.73	0.756	0.74	0.743	0.83	0.6195
Ubiq	3	1/32	72402	0.643	0.773	0.688	0.708	0.79	0.5886
Ubiq	3	1/64	36202	0.686	0.724	0.699	0.705	0.78	0.5869
Ubiq	3	1/128	18102	0.638	0.671	0.649	0.655	0.71	0.5449
Ubiq	3	1/256	9052	0.63	0.597	0.62	0.614	0.65	0.5239
Ubiq	3	1/512	4526	0.319	0.701	0.394	0.51	0.53	0.5054
Ubiq	8	1	2316708	0.819	0.814	0.817	0.817	0.9	0.7009
Ubiq	8	1 / 2	1158356	0.822	0.776	0.804	0.799	0.88	0.6775
Ubiq	8	1 / 4	579178	0.744	0.812	0.77	0.778	0.87	0.6637
Ubiq	8	1 / 8	289590	0.761	0.764	0.762	0.762	0.85	0.6373
Ubiq	8	1 / 16	144796	0.765	0.727	0.751	0.746	0.83	0.6228
Ubiq	8	1/32	72398	0.789	0.634	0.732	0.711	0.79	0.5953
Ubiq	8	1/64	36200	0.705	0.6	0.67	0.652	0.72	0.5612
Ubiq	8	1/128	18102	0.545	0.73	0.601	0.638	0.7	0.535
Ubiq	8	1/256	9052	0.634	0.49	0.591	0.562	0.59	0.5106
Ubiq	8	1/512	4528	0.393	0.675	0.458	0.534	0.54	0.5039
Ubiq	9	1	2316742	0.806	0.812	0.808	0.809	0.89	0.6885
Ubiq	9	1 / 2	1158372	0.815	0.786	0.804	0.801	0.88	0.6804
Ubiq	9	1 / 4	579186	0.756	0.797	0.772	0.776	0.86	0.6584
Ubiq	9	1 / 8	289594	0.737	0.784	0.754	0.76	0.85	0.6393
Ubiq	9	1 / 16	144798	0.749	0.724	0.74	0.737	0.81	0.6109
Ubiq	9	1/32	72400	0.662	0.767	0.698	0.714	0.79	0.5879
Ubiq	9	1/64	36202	0.53	0.799	0.612	0.664	0.75	0.5677
Ubiq	9	1/128	18102	0.691	0.551	0.646	0.621	0.67	0.5336
Ubiq	9	1/256	9052	0.581	0.606	0.588	0.593	0.63	0.5305
Ubiq	9	1/512	4526	0.639	0.455	0.586	0.547	0.57	0.5071
